# INSIGHT: In Silico Drug Screening Platform using Interpretable Deep Learning Network

**DOI:** 10.1101/2025.04.21.649855

**Authors:** Xu Shi, Cyril Ramathal, Zoltan Dezso

**Affiliations:** AbbVie Bay Area, 1000 Gateway Boulevard, South San Francisco, CA 94080; AbbVie Inc., 1 North Waukegan Rd., North Chicago, IL 60064

## Abstract

The large-scale multiplexed drug screening platforms like PRISM and GDSC facilitate the screening of drug treatments over 1,000 cancer cell lines. The cancer cell lines are well characterized by multiomics screening in CCLE and DepMap, enabling the application of AI and machine learning techniques to study the association between drug sensitivity and the underlying molecular profiles. The large scale and variety of data modalities enabled us to build an interpretable deep learning framework, INSIGHT, integrating the multiomics data and the drug’s molecular structure to predict drug response. We trained our model on the PRISM screen for single treatments and on the DrugComb screen database for combination treatments. Our method enables the in-silico extension of current screens by predicting drug response in cancer cell lines not included in the screen, as well as the drug response to novel single agent or combination therapy by leveraging the drug’s molecular structure.

Furthermore, the deep learning framework was built to enable biological interpretation. The connections between the hidden layers of the neural network incorporate prior biological knowledge such as signaling pathways. This enables the model, in addition to predicting the drug sensitivity profiles, to prioritize the pathways predictive of drug response and identify pathways related to the mechanism of action (MOA) and potential off target effects of novel drugs.

The evaluation of our model using cross-validation on the PRISM and DrugComb dataset showed an improved performance compared to previously developed biologically informed deep learning methods and traditional state of the art machine learning methods like elastic-net and XGBoost. We illustrated with examples the value of incorporating biological knowledge into INSIGHT by relating the pathway activity of the predictive models to the MOA.
