## Supplemental Tables for "INSIGHT: In Silico Drug Screening Platform using Interpretable Deep Learning Network"

### Sheet: Table S1. MOA of trametinib
ID	Correlation score	Relative score	Pathway name	Pathway category
R-HSA-3000171	0.178848	16.8848	Non-integrin membrane-ECM interactions	Extracellular matrix organization
R-HSA-5358346	0.153895	14.3895	Hedgehog ligand biogenesis	Signal Transduction
R-HSA-5660526	0.150892	14.0892	Response to metal ions	Cellular responses to stimuli
R-HSA-9632693	0.136008	12.6008	Evasion of Oxidative Stress Induced Senescence Due to p16INK4A Defects	Disease
R-HSA-381070	0.129935	11.9935	IRE1alpha activates chaperones	Cellular responses to stimuli
R-HSA-877300	0.104974	9.34519	Interferon gamma signaling	Immune System
R-HSA-167246	-0.10363	9.11584	Tat-mediated elongation of the HIV-1 transcript	Disease
R-HSA-69473	0.178179	8.08872	G2/M DNA damage checkpoint	Cell Cycle
R-HSA-9635486	0.144665	6.30978	Infection with Mycobacterium tuberculosis	Disease
R-HSA-1296065	0.104452	5.89744	Inwardly rectifying K+ channels	Neuronal System
R-HSA-5654726	0.171314	5.71348	Negative regulation of FGFR1 signaling	Signal Transduction
R-HSA-114508	0.10021	4.79975	Effects of PIP2 hydrolysis	Hemostasis
R-HSA-9662001	0.157156	4.41644	Defective factor VIII causes hemophilia A	Disease
R-HSA-9020702	0.169494	3.07652	Interleukin-1 signaling	Immune System
R-HSA-190242	0.10959	2.8427	FGFR1 ligand binding and activation	Signal Transduction
R-HSA-381042	0.135773	2.63318	PERK regulates gene expression	Cellular responses to stimuli
R-HSA-9707564	0.171857	2.59839	Cytoprotection by HMOX1	Cellular responses to stimuli
R-HSA-9018679	0.121758	2.59461	Biosynthesis of EPA-derived SPMs	Metabolism
R-HSA-168142	0.148203	2.37761	Toll Like Receptor 10 (TLR10) Cascade	Immune System
R-HSA-428157	-0.187466	2.18454	Sphingolipid metabolism	Metabolism
R-HSA-9013507	0.111231	2.01918	NOTCH3 Activation and Transmission of Signal to the Nucleus	Signal Transduction
R-HSA-5653656	0.130427	2.01609	Vesicle-mediated transport	Vesicle-mediated transport
R-HSA-9694516	-0.129655	1.88432	SARS-CoV-2 Infection	Disease
R-HSA-1632852	0.132549	1.87311	Macroautophagy	Autophagy
R-HSA-111458	0.101718	1.81809	Formation of apoptosome	Programmed Cell Death
R-HSA-159234	-0.131896	1.69242	Transport of Mature mRNAs Derived from Intronless Transcripts	Metabolism of RNA
R-HSA-159424	0.126559	1.6461	Conjugation of carboxylic acids	Metabolism
R-HSA-389356	0.120832	1.63055	CD28 co-stimulation	Immune System
R-HSA-6802949	0.142536	1.62851	Signaling by RAS mutants	Disease
R-HSA-8963743	0.152068	1.40632	Digestion and absorption	Digestion and absorption
R-HSA-425366	0.159992	1.35993	Transport of bile salts and organic acids, metal ions and amine compounds	Transport of small molecules
R-HSA-5620920	0.167586	1.34601	Cargo trafficking to the periciliary membrane	Organelle biogenesis and maintenance
R-HSA-77289	0.131082	1.34504	Mitochondrial Fatty Acid Beta-Oxidation	Metabolism
R-HSA-9711097	0.11067	1.27096	Cellular response to starvation	Cellular responses to stimuli
R-HSA-2980736	0.19412	1.1933	Peptide hormone metabolism	Metabolism of proteins
R-HSA-168181	0.163412	1.16235	Toll Like Receptor 7/8 (TLR7/8) Cascade	Immune System
R-HSA-187015	0.105419	1.13947	Activation of TRKA receptors	Signal Transduction
R-HSA-975138	0.124099	1.06843	TRAF6 mediated induction of NFkB and MAP kinases upon TLR7/8 or 9 activation	Immune System
R-HSA-9671793	0.117416	1.04909	Diseases of hemostasis	Disease
R-HSA-983705	0.14528	1.04211	Signaling by the B Cell Receptor (BCR)	Immune System
R-HSA-9679514	-0.128292	1.00379	SARS-CoV-1 Genome Replication and Transcription	Disease

### Sheet: Table S2. MOA of dabrafenib
ID	Correlation score	Relative score	Pathway name	Pathway category
R-HSA-76009	0.226874	21.6874	Platelet Aggregation (Plug Formation)	Hemostasis
R-HSA-9664420	0.206684	19.6684	Killing mechanisms	Disease
R-HSA-5675221	0.159321	14.9321	Negative regulation of MAPK pathway	Signal Transduction
R-HSA-112311	-0.144482	13.4482	Neurotransmitter clearance	Neuronal System
R-HSA-913531	0.115926	10.5926	Interferon Signaling	Immune System
R-HSA-9671793	0.113909	10.3909	Diseases of hemostasis	Disease
R-HSA-2644602	0.142889	10.1129	Signaling by NOTCH1 PEST Domain Mutants in Cancer	Disease
R-HSA-3642278	-0.135473	7.68919	Loss of Function of TGFBR2 in Cancer	Disease
R-HSA-6805567	0.167311	5.68976	Keratinization	Developmental Biology
R-HSA-111997	0.16715	4.94594	CaM pathway	Signal Transduction
R-HSA-1296346	0.234972	4.89483	Tandem pore domain potassium channels	Neuronal System
R-HSA-5205647	-0.158601	4.63061	Mitophagy	Autophagy
R-HSA-69473	0.204466	4.30258	G2/M DNA damage checkpoint	Cell Cycle
R-HSA-69190	-0.145596	3.39385	DNA strand elongation	Cell Cycle
R-HSA-392154	0.210751	3.35277	Nitric oxide stimulates guanylate cyclase	Hemostasis
R-HSA-451326	0.103174	3.304	Activation of kainate receptors upon glutamate binding	Neuronal System
R-HSA-141424	0.121444	3.2838	Amplification of signal from the kinetochores	Cell Cycle
R-HSA-6802949	0.102068	3.2463	Signaling by RAS mutants	Disease
R-HSA-8956320	0.127532	3.19636	Nucleobase biosynthesis	Metabolism
R-HSA-72200	0.183798	2.77772	mRNA Editing: C to U Conversion	Metabolism of RNA
R-HSA-5654732	-0.131598	2.57997	Negative regulation of FGFR3 signaling	Signal Transduction
R-HSA-9675135	0.136955	2.35338	Diseases of DNA repair	Disease
R-HSA-9664407	0.106831	2.29192	Parasite infection	Disease
R-HSA-351202	-0.108291	2.15946	Metabolism of polyamines	Metabolism
R-HSA-3229121	0.211269	2.15431	Glycogen storage diseases	Disease
R-HSA-5362517	0.126182	2.13061	Signaling by Retinoic Acid	Signal Transduction
R-HSA-113510	0.151365	2.09643	E2F mediated regulation of DNA replication	Cell Cycle
R-HSA-5693579	-0.100327	2.02412	Homologous DNA Pairing and Strand Exchange	DNA Repair
R-HSA-156584	0.183066	1.81109	Cytosolic sulfonation of small molecules	Metabolism
R-HSA-881907	0.115925	1.81002	Gastrin-CREB signalling pathway via PKC and MAPK	Signal Transduction
R-HSA-399719	0.260167	1.77827	Trafficking of AMPA receptors	Neuronal System
R-HSA-159424	0.1338	1.69851	Conjugation of carboxylic acids	Metabolism
R-HSA-9707564	0.19342	1.69452	Cytoprotection by HMOX1	Cellular responses to stimuli
R-HSA-9032500	0.179219	1.67257	Activated NTRK2 signals through FYN	Signal Transduction
R-HSA-400508	0.125303	1.6613	Incretin synthesis, secretion, and inactivation	Metabolism of proteins
R-HSA-164952	-0.155314	1.65309	The role of Nef in HIV-1 replication and disease pathogenesis	Disease
R-HSA-167044	0.10602	1.54348	Signalling to RAS	Signal Transduction
R-HSA-1187000	0.139412	1.42157	Fertilization	Reproduction
R-HSA-1181150	0.120751	1.41867	Signaling by NODAL	Developmental Biology
R-HSA-209952	0.121582	1.38521	Peptide hormone biosynthesis	Metabolism of proteins
R-HSA-156590	0.130815	1.3333	Glutathione conjugation	Metabolism
R-HSA-9664424	0.177435	1.28838	Cell recruitment (pro-inflammatory response)	Disease
R-HSA-512988	-0.133355	1.21406	Interleukin-3, Interleukin-5 and GM-CSF signaling	Immune System
R-HSA-5693606	0.172643	1.19375	DNA Double Strand Break Response	DNA Repair
R-HSA-201722	0.250996	1.16623	Formation of the beta-catenin:TCF transactivating complex	Signal Transduction
R-HSA-69560	0.111639	1.12112	Transcriptional activation of p53 responsive genes	Cell Cycle
R-HSA-382556	0.183345	1.08622	ABC-family proteins mediated transport	Transport of small molecules
R-HSA-9630747	0.113735	1.07743	Diseases of Cellular Senescence	Disease
R-HSA-114508	0.199401	1.01896	Effects of PIP2 hydrolysis	Hemostasis

### Sheet: Table S3. MOA of combination
ID	Correlation score	Relative score	Pathway name	Pathway category
R-HSA-168274	-0.21849	20.849	Export of Viral Ribonucleoproteins from Nucleus	Disease
R-HSA-901042	0.168739	15.8739	Calnexin/calreticulin cycle	Metabolism of proteins
R-HSA-201556	0.150413	14.0413	Signaling by ALK	Signal Transduction
R-HSA-3000171	0.146144	13.6144	Non-integrin membrane-ECM interactions	Extracellular matrix organization
R-HSA-189445	0.137736	12.7736	Metabolism of porphyrins	Metabolism
R-HSA-163200	-0.130599	12.0599	Respiratory electron transport, ATP synthesis by chemiosmotic coupling, and heat production by uncoupling proteins.	Metabolism
R-HSA-416476	0.196906	11.6047	G alpha (q) signalling events	Signal Transduction
R-HSA-5609975	-0.111707	10.1707	Diseases associated with glycosylation precursor biosynthesis	Disease
R-HSA-2559586	-0.145758	9.91967	DNA Damage/Telomere Stress Induced Senescence	Cellular responses to stimuli
R-HSA-877300	0.108915	9.89154	Interferon gamma signaling	Immune System
R-HSA-174414	0.170498	7.30994	Processive synthesis on the C-strand of the telomere	Cell Cycle
R-HSA-5620920	0.176667	6.8618	Cargo trafficking to the periciliary membrane	Organelle biogenesis and maintenance
R-HSA-2428928	0.178325	6.63401	IRS-related events triggered by IGF1R	Signal Transduction
R-HSA-175474	0.255564	5.74104	Assembly Of The HIV Virion	Disease
R-HSA-380284	0.207111	4.65664	Loss of proteins required for interphase microtubule organization from the centrosome	Cell Cycle
R-HSA-446353	0.148263	4.55428	Cell-extracellular matrix interactions	Cell-Cell communication
R-HSA-983712	0.187956	4.24211	Ion channel transport	Transport of small molecules
R-HSA-77289	0.191416	4.00222	Mitochondrial Fatty Acid Beta-Oxidation	Metabolism
R-HSA-163125	0.200413	3.73162	Post-translational modification: synthesis of GPI-anchored proteins	Metabolism of proteins
R-HSA-429914	-0.103484	3.47214	Deadenylation-dependent mRNA decay	Metabolism of RNA
R-HSA-983231	0.174988	3.40205	Factors involved in megakaryocyte development and platelet production	Hemostasis
R-HSA-191273	0.168285	3.19538	Cholesterol biosynthesis	Metabolism
R-HSA-6802949	0.217778	3.15216	Signaling by RAS mutants	Disease
R-HSA-5675221	0.224303	3.02942	Negative regulation of MAPK pathway	Signal Transduction
R-HSA-1500931	0.206361	2.72357	Cell-Cell communication	Cell-Cell communication
R-HSA-190873	-0.127561	2.64984	Gap junction degradation	Vesicle-mediated transport
R-HSA-5660526	0.233028	2.57261	Response to metal ions	Cellular responses to stimuli
R-HSA-375165	-0.106753	2.56806	NCAM signaling for neurite out-growth	Developmental Biology
R-HSA-8943723	0.120928	2.4973	Regulation of PTEN mRNA translation	Signal Transduction
R-HSA-452723	0.110843	2.46742	Transcriptional regulation of pluripotent stem cells	Developmental Biology
R-HSA-5619102	0.266173	2.20957	SLC transporter disorders	Disease
R-HSA-193697	0.247325	2.08858	p75NTR regulates axonogenesis	Signal Transduction
R-HSA-9675136	-0.183728	2.01868	Diseases of DNA Double-Strand Break Repair	Disease
R-HSA-9645723	0.248143	1.95489	Diseases of programmed cell death	Disease
R-HSA-9725370	0.231068	1.95087	Signaling by ALK fusions and activated point mutants	Disease
R-HSA-4839744	-0.115915	1.93976	Signaling by APC mutants	Disease
R-HSA-1236394	0.209311	1.87389	Signaling by ERBB4	Signal Transduction
R-HSA-111461	0.120163	1.78533	Cytochrome c-mediated apoptotic response	Programmed Cell Death
R-HSA-201722	0.232943	1.78428	Formation of the beta-catenin:TCF transactivating complex	Signal Transduction
R-HSA-2408522	0.149766	1.77107	Selenoamino acid metabolism	Metabolism
R-HSA-4420097	0.196575	1.75703	VEGFA-VEGFR2 Pathway	Signal Transduction
R-HSA-75153	0.153147	1.59917	Apoptotic execution phase	Programmed Cell Death
R-HSA-9630747	-0.117541	1.52686	Diseases of Cellular Senescence	Disease
R-HSA-399719	-0.17193	1.52259	Trafficking of AMPA receptors	Neuronal System
R-HSA-1489509	0.164983	1.43722	DAG and IP3 signaling	Signal Transduction
R-HSA-400253	0.144937	1.42583	Circadian Clock	Circadian Clock
R-HSA-9609646	0.264248	1.41371	HCMV Infection	Disease
R-HSA-72306	0.206539	1.40938	tRNA processing	Metabolism of RNA
R-HSA-176409	0.209302	1.35679	APC/C:Cdc20 mediated degradation of mitotic proteins	Cell Cycle
R-HSA-141424	0.162343	1.30716	Amplification of signal from the kinetochores	Cell Cycle
R-HSA-2172127	0.192292	1.27529	DAP12 interactions	Immune System
R-HSA-72312	0.20949	1.21036	rRNA processing	Metabolism of RNA
R-HSA-8876384	-0.233546	1.19392	Listeria monocytogenes entry into host cells	Disease
R-HSA-187037	0.25172	1.07244	Signaling by NTRK1 (TRKA)	Signal Transduction
R-HSA-5362517	0.107597	1.04232	Signaling by Retinoic Acid	Signal Transduction
